# Iron treatment induces defense responses and disease resistance against *Magnaporthe oryzae* in rice

**DOI:** 10.1101/2021.12.09.471912

**Authors:** Ferran Sánchez-Sanuy, Roberto Mateluna Cuadra, Kazunori Okada, Gian Attilio Sacchi, Sonia Campo, Blanca San Segundo

## Abstract

**Background:** Iron is an essential micronutrient required for plant growth and development. The impact of iron in plant-pathogen interactions is also well recognized. However, the molecular basis underlying the effect of plant iron status and immune function in plants is poorly understood. Here, we investigated the impact of treatment with high iron in rice immunity at the cellular and molecular level.

**Results:** We show that treatment with high iron confers resistance to infection by the blast fungus *M. oryzae* in rice. Histochemical staining of *M. oryzae*-infected leaves revealed that iron and Reactive Oxygen Species (ROS) accumulate at high levels in cells in the vicinity of the infection site. During pathogen infection, a stronger induction of defense-related genes occurs in leaves of iron-treated plants. Notably, a superinduction of phytoalexin biosynthetic genes, both diterpene phytoalexins and sakuranetin, is observed in iron-treated plants during pathogen infection. As a consequence, phytoalexin accumulation was higher in iron-treated plants compared with control plants. Transcriptional alterations of iron homeostasis-related genes and a reduction in apoplastic iron content were observed in leaves of Fe-treated rice plants.

**Conclusions:** These results illustrate that the iron status plays a key role in the response of rice plants to pathogen infection, while reinforcing the notion that iron signaling and defense signaling must operate in a coordinated manner in controlling disease resistance in plants. This information provides a basis to better understand the molecular mechanisms involved in rice immunity.
