## Supplemental Table 1 for "Iron treatment induces defense responses and disease resistance against *Magnaporthe oryzae* in rice"

### Sheet: Table S1a
Supplemental Table S1a. Differentially expressed genes (DEGs) in leaves of high Fe plants relative to sufficient plants identified by RNASeq analysis (no infection conditions)
Significantly regulated genes (p <0.05, false discovery rate [FDR] <0.05) are in purple (upregulated, log2 fold change [FC] ≥ 0.5) or green (downregulated, log2FC ≤ -0.5).
RAP DB Locus	Description	logFC	PValue	FDR
Os01g0382000	Os01g0382000 protein [Uniprot/SPTREMBL Acc. Q7F2P0]	2.10248	1.8863e-07	5.50625e-05
Os12g0199000	Dirigent protein [Uniprot/SPTREMBL Acc. A0A0P0Y810]	1.84351	2.28175e-13	1.71272e-10
Os03g0417700	Os03g0417700 protein [Uniprot/SPTREMBL Acc. Q7Y1K4]	1.77353	0.000717327	0.0366683
Os04g0208450		1.40179	0.000182418	0.0138893
Os12g0516000		1.3369	7.03218e-24	1.58355e-20
Os04g0438600	Os04g0438600 protein [Uniprot/SPTREMBL Acc. Q0JD08]	1.25286	2.37777e-16	2.6772e-13
Os07g0111900	Flavin-containing monooxygenase [Uniprot/SPTREMBL Acc. Q8GRN5]	0.943446	0.000341192	0.0217335
Os07g0683900	Ricin B-like lectin R40G2 [Uniprot/SWISSPROT Acc. Q6Z4N6]	0.904559	1.37766e-12	9.4418e-10
Os08g0485800	Os08g0485800 protein [Uniprot/SPTREMBL Acc. B7F9K7]	0.867544	7.76118e-05	0.00755182
Os02g0755500	Glycosyltransferase [Uniprot/SPTREMBL Acc. Q6Z689]	0.832403	0.00088403	0.0434111
Os11g0601700	Helix-loop-helix DNA-binding domain containing protein, expressed [Uniprot/SPTREMBL Acc. Q2R1K8]	0.822791	7.06657e-06	0.00116032
Os08g0118900	Probable adenylate kinase 7, mitochondrial [Uniprot/SWISSPROT Acc. Q6ZJ48]	0.811793	1.05418e-05	0.00162911
Os06g0271300		0.77975	0.000821343	0.0410122
Os12g0516200		0.774532	6.86269e-12	4.50736e-09
Os02g0541300		0.770074	0.0009538	0.0462608
Os07g0467200	Os07g0467200 protein [Uniprot/SPTREMBL Acc. Q0D6L9]	0.766326	0.000195204	0.0143034
Os12g0617400		0.707675	0.000627385	0.033868
Os07g0409400	Os07g0409400 protein [Uniprot/SPTREMBL Acc. Q8H405]	0.699144	0.000700408	0.0360802
Os10g0506200	Os10g0506200 protein [Uniprot/SPTREMBL Acc. A0A0P0XWD3]	0.69831	1.63892e-05	0.002374
Os04g0608600	Os04g0608600 protein [Uniprot/SPTREMBL Acc. A0A0P0WEX0]	0.692272	0.000271316	0.0179695
Os12g0185900		0.689677	0.000234436	0.0163514
Os11g0167300	Expressed protein [Uniprot/SPTREMBL Acc. Q53PU9]	0.680686	0.000168561	0.0132851
Os01g0910900		0.676085	1.8053e-05	0.00247452
Os07g0677200	Os07g0677200 protein [Uniprot/SPTREMBL Acc. A0A0P0XAM5]; Peroxidase [Uniprot/SPTREMBL Acc. Q7F1U0]	0.669946	0.000589421	0.0324861
Os01g0200700	Metallothionein-like protein 3A [Uniprot/SWISSPROT Acc. A1YTM8]; Metallothionein-like protein [Uniprot/SPTREMBL Acc. B0FFN3]	0.650585	2.94971e-05	0.0037497
Os09g0287000	AP2/ERF domain protein [Uniprot/SPTREMBL Acc. Q6EN65]	0.646122	6.25311e-08	1.97136e-05
Os04g0688500	Peroxidase [Uniprot/SPTREMBL Acc. Q7XSU7]	0.632732	0.00057387	0.0318518
Os07g0575500	Beta-hexosaminidase [Uniprot/SPTREMBL Acc. A0A0P0X7V8]	0.629915	1.72188e-05	0.00244146
Os11g0204100	Os11g0204100 protein [Uniprot/SPTREMBL Acc. C7J8S6]	0.624862	3.26222e-07	8.86591e-05
Os08g0374000	Os08g0374000 protein [Uniprot/SPTREMBL Acc. Q6ZD29]	0.62312	6.34672e-07	0.000158799
Os10g0491000		0.620113	7.2015e-06	0.00117028
Os12g0124100		0.617045	0.000128724	0.010968
Os01g0221600	Os01g0221600 protein [Uniprot/SPTREMBL Acc. Q9LDE9]	0.609749	0.000209044	0.0150464
Os03g0238600	Purple acid phosphatase [Uniprot/SPTREMBL Acc. Q10PD0]	0.606806	0.000275042	0.0180646
ENSRNA049468980		0.606213	0.000126424	0.0109496
Os04g0310400	Os04g0310400 protein [Uniprot/SPTREMBL Acc. A0A0P0W8R9]	0.587862	0.000493987	0.0283153
Os03g0371300	Os03g0371300 protein [Uniprot/SPTREMBL Acc. A0A0P0VYR5]	0.5856	0.00029061	0.0189292
Os03g0371400	Os03g0371400 protein [Uniprot/SPTREMBL Acc. Q0DRM0]	0.580312	5.01436e-05	0.00537696
Os03g0162000	Flavin-containing monooxygenase [Uniprot/SPTREMBL Acc. Q10RE2]	0.572642	0.000385506	0.02384
Os01g0719700		0.562673	4.1194e-06	0.000729597
Os06g0542000		0.553277	0.000371629	0.0231541
Os01g0822800	Os01g0822800 protein [Uniprot/SPTREMBL Acc. Q8S0Z1]	0.540053	4.03022e-08	1.35167e-05
Os08g0249900	Os08g0249900 protein [Uniprot/SPTREMBL Acc. A0A0P0XE27]	0.511479	8.57118e-07	0.000195808
Os03g0366350		0.508253	0.000151202	0.0122226
Os01g0227100	Probable chlorophyll(ide) b reductase NYC1, chloroplastic [Uniprot/SWISSPROT Acc. Q5N800]	0.507373	7.70164e-07	0.000183941
Os02g0542400		0.502425	5.00068e-06	0.000856802
Os12g0106000	Ferritin [Uniprot/SPTREMBL Acc. Q8L5K0]	0.502269	7.63587e-06	0.0012158
Os04g0438300	OSJNBa0006B20.18 protein [Uniprot/SPTREMBL Acc. Q7XRA8]	0.501687	1.6416e-05	0.002374
Os06g0156600	Os06g0156600 protein [Uniprot/SPTREMBL Acc. Q5VMA5]	-6.49248	8.19366e-07	0.000189936
Os07g0142200	Os07g0142200 protein [Uniprot/SPTREMBL Acc. Q8H4K4]	-4.98286	2.48517e-33	1.95869e-29
Os12g0247700	Dirigent protein [Uniprot/SPTREMBL Acc. Q306J3]	-4.69021	1.79388e-15	1.76731e-12
Os07g0142100		-4.55011	1.07963e-05	0.00165226
Os07g0258400	Os07g0258400 protein [Uniprot/SPTREMBL Acc. A0A0P0X4D2]; Metal transporter [Uniprot/SPTREMBL Acc. A0A1Y1B854]; Metal transporter Nramp1 [Uniprot/SWISSPROT Acc. Q0D7E4]	-4.14251	4.11615e-17	5.35528e-14
Os12g0236225		-4.09598	2.29345e-09	9.0379e-07
Os02g0594166		-3.80449	4.84361e-28	1.527e-24
Os01g0608101		-3.7753	2.94473e-30	1.16045e-26
Os11g0262600		-3.68931	2.74812e-35	4.33186e-31
Os01g0495701		-3.6665	8.13148e-07	0.000189936
Os10g0195250		-3.63953	2.0104e-09	8.12563e-07
Os03g0431600		-3.46973	1.33681e-19	2.34135e-16
Os09g0425200		-3.37455	0.000799973	0.0401592
Os12g0236100	Os12g0236100 protein [Uniprot/SPTREMBL Acc. A0A0P0Y8Q6]	-3.33124	8.66003e-14	7.18464e-11
Os02g0121700	S-(+)-linalool synthase, chloroplastic [Uniprot/SWISSPROT Acc. Q6ZH94]	-3.20798	6.96119e-05	0.00703373
Os04g0578600	Os04g0578600 protein [Uniprot/SPTREMBL Acc. A0A0P0WE87]	-3.03361	5.44673e-07	0.000138479
Os10g0555900	Os10g0555900 protein [Uniprot/SPTREMBL Acc. A0A0N7KS70]; Beta expansin 3 [Uniprot/SPTREMBL Acc. B7ER55]; Expansin-B3 [Uniprot/SWISSPROT Acc. Q336T5]	-2.97675	7.00562e-05	0.00703373
Os01g0282800	Tubulin beta-1 chain [Uniprot/SWISSPROT Acc. Q43594]	-2.97525	1.50418e-13	1.18552e-10
Os01g0952800	Protein IRON-RELATED TRANSCRIPTION FACTOR 2 [Uniprot/SWISSPROT Acc. Q0JFZ0]	-2.95179	3.02103e-06	0.000553728
Os08g0167800	Os08g0167800 protein [Uniprot/SPTREMBL Acc. A0A0P0XC15]	-2.94593	7.99426e-11	3.93792e-08
Os01g0720500	Chlorophyll a-b binding protein, chloroplastic [Uniprot/SPTREMBL Acc. Q8W0E6]	-2.90607	6.84753e-07	0.000168652
Os01g0294700	Peroxidase [Uniprot/SPTREMBL Acc. Q9FYP0]	-2.83979	0.000765938	0.038697
Os01g0750300	Os01g0750300 protein [Uniprot/SPTREMBL Acc. A0A0P0V882]; Os01g0750300 protein [Uniprot/SPTREMBL Acc. A0A0P0V889]; Cellulose synthase A catalytic subunit 4 [UDP-forming] [Uniprot/SWISSPROT Acc. Q5JN63]	-2.83154	0.000135418	0.0113052
Os07g0480800	Xyloglucan endotransglucosylase/hydrolase [Uniprot/SPTREMBL Acc. Q8GVR3]	-2.68883	1.25029e-06	0.000273726
Os03g0300400	Os03g0300400 protein [Uniprot/SPTREMBL Acc. Q10MP7]	-2.61275	2.05268e-06	0.000425742
Os06g0725200	Os06g0725200 protein [Uniprot/SPTREMBL Acc. Q0D9D9]	-2.5102	4.68904e-07	0.000121169
Os01g0647200		-2.50736	1.00204e-09	4.26897e-07
Os03g0725200		-2.34144	1.18158e-11	6.89823e-09
Os12g0629300		-2.26181	4.96001e-06	0.000856802
Os03g0251000		-2.1733	8.45902e-11	4.04059e-08
Os01g0291500	Acyl transferase 4 [Uniprot/SWISSPROT Acc. Q5JNT2]	-2.04308	8.50445e-06	0.00134056
Os05g0477600	Expansin-A4 [Uniprot/SWISSPROT Acc. Q0DHB7]	-2.03437	2.23972e-05	0.00294206
Os03g0379300	Helix-loop-helix DNA-binding domain containing protein, expressed [Uniprot/SPTREMBL Acc. Q10KL8]	-1.99958	1.35702e-32	7.13025e-29
Os02g0627100	Phenylalanine ammonia-lyase [Uniprot/SPTREMBL Acc. B7EFQ4]; Phenylalanine ammonia-lyase [Uniprot/SWISSPROT Acc. Q0DZE0]	-1.90436	0.00102681	0.0487519
Os01g0580500	Os01g0580500 protein [Uniprot/SPTREMBL Acc. Q8W096]	-1.90068	2.3756e-07	6.80848e-05
Os01g0106400		-1.82209	2.21362e-06	0.000441687
Os07g0568700	Polygalacturonase inhibitor 1 [Uniprot/SWISSPROT Acc. Q8GT95]	-1.8202	2.37188e-10	1.09964e-07
Os06g0314600	Os06g0314600 protein [Uniprot/SPTREMBL Acc. Q5Z4A0]	-1.79937	3.94552e-09	1.48079e-06
Os08g0478000		-1.79209	1.19675e-06	0.000265694
Os11g0559600		-1.76596	3.31711e-08	1.13669e-05
Os08g0441500	Os08g0441500 protein [Uniprot/SPTREMBL Acc. A0A0N7KPX5]; Os08g0441500 protein [Uniprot/SPTREMBL Acc. Q6Z9E7]	-1.74906	0.000330881	0.0212885
Os01g0823100	Expansin-A2 [Uniprot/SWISSPROT Acc. Q40636]	-1.64988	9.24566e-08	2.85763e-05
Os03g0235000	Os03g0235000 protein [Uniprot/SPTREMBL Acc. A0A0P0VV33]	-1.60826	5.314e-05	0.00565692
Os08g0190100	Germin-like protein 8-11 [Uniprot/SWISSPROT Acc. Q6YZY5]	-1.54437	4.79841e-19	7.56373e-16
Os05g0592300	Os05g0592300 protein [Uniprot/SPTREMBL Acc. A0A0P0WQP3]; Os05g0592300 protein [Uniprot/SPTREMBL Acc. Q0DFG5]	-1.53111	2.07542e-25	5.45247e-22
Os03g0736900		-1.48076	1.13213e-18	1.62234e-15
Os07g0693800	Os07g0693800 protein [Uniprot/SPTREMBL Acc. Q7XI61]; FAD8 [Uniprot/SPTREMBL Acc. Q84NP3]	-1.44891	3.18722e-11	1.67467e-08
Os06g0521500	Peroxidase [Uniprot/SPTREMBL Acc. Q5Z9B2]	-1.42402	7.60148e-10	3.32839e-07
Os03g0314500		-1.37411	6.542e-09	2.39817e-06
Os01g0795000	Os01g0795000 protein [Uniprot/SPTREMBL Acc. Q5ZBR8]	-1.35434	1.73472e-05	0.00244146
Os08g0501700		-1.33968	0.000457993	0.0270387
Os07g0599500	Early nodulin 75-like protein [Uniprot/SPTREMBL Acc. Q8H5A4]	-1.33656	3.40198e-05	0.00412504
Os06g0294600	Os06g0294600 protein [Uniprot/SPTREMBL Acc. Q5ZA77]	-1.32474	2.31423e-06	0.000455989
Os06g0599200	Ent-cassadiene C11-alpha-hydroxylase 1 [Uniprot/SWISSPROT Acc. Q69X58]	-1.31031	0.000112638	0.0101458
Os10g0111700	Os10g0111700 protein [Uniprot/SPTREMBL Acc. A0A0P0XRS0]; Os10g0111700 protein [Uniprot/SPTREMBL Acc. Q33BF9]	-1.30786	3.50487e-05	0.0041854
Os03g0301200	Os03g0301200 protein [Uniprot/SPTREMBL Acc. A0A0P0VX79]; COBRA-like protein 7, putative, expressed [Uniprot/SPTREMBL Acc. Q10MP1]	-1.30785	2.59019e-06	0.000497916
Os08g0189600	Germin-like protein 8-7 [Uniprot/SWISSPROT Acc. Q6YZZ2]	-1.2954	9.91835e-08	3.0066e-05
Os04g0469800	Os04g0469800 protein [Uniprot/SPTREMBL Acc. A0A0N7KJ75]; Cytochrome P450 724B1 [Uniprot/SWISSPROT Acc. Q6F4F5]	-1.28434	3.49387e-05	0.0041854
Os06g0254700		-1.28002	2.47692e-07	6.97209e-05
Os08g0434632		-1.27304	9.53611e-05	0.00879051
Os07g0599600	Early nodulin 75-like protein [Uniprot/SPTREMBL Acc. Q8H5A3]	-1.26642	0.000137079	0.0113725
Os06g0610800	Os06g0610800 protein [Uniprot/SPTREMBL Acc. Q69XG4]	-1.26021	0.000687546	0.0358867
Os04g0369066	Os04g0369066 protein [Uniprot/SPTREMBL Acc. A0A0P0W9U0]	-1.2309	5.44291e-05	0.00566575
Os04g0474500	Os04g0474500 protein [Uniprot/SPTREMBL Acc. A0A0P0WBH2]; Os04g0474500 protein [Uniprot/SPTREMBL Acc. A0A0P0WBU4]	-1.22609	5.73862e-05	0.00587389
Os01g0871500	Os01g0871500 protein [Uniprot/SPTREMBL Acc. Q5N747]	-1.22209	4.44358e-15	4.12024e-12
Os05g0542150		-1.16938	0.000593739	0.0325646
Os06g0314501		-1.15902	0.000132961	0.0112681
Os09g0328600		-1.15403	0.000128417	0.010968
Os09g0450300	Os09g0450300 protein [Uniprot/SPTREMBL Acc. A0A0P0XMZ5]; Os09g0450300 protein [Uniprot/SPTREMBL Acc. Q0J1C5]	-1.13779	0.000711924	0.0365539
Os04g0340300	Os04g0340300 protein [Uniprot/SPTREMBL Acc. Q0JE23]	-1.12926	4.41659e-17	5.35528e-14
Os01g0952700	Os01g0952700 protein [Uniprot/SPTREMBL Acc. Q5JKZ8]	-1.11226	3.24899e-14	2.84521e-11
Os01g0327400	Peroxidase [Uniprot/SPTREMBL Acc. Q9AS12]	-1.10565	0.00054137	0.0304772
Os06g0179000	Os06g0179000 protein [Uniprot/SPTREMBL Acc. Q5SNA6]	-1.10242	0.000454036	0.0269059
Os01g0760000	Dynein light chain [Uniprot/SPTREMBL Acc. A0A0P0V8F4]	-1.09356	3.01159e-06	0.000553728
Os03g0751100	Os03g0751100 protein [Uniprot/SPTREMBL Acc. A0A0P0W3R8]; Oligopeptide transporter 3, putative, expressed [Uniprot/SPTREMBL Acc. Q75LM0]	-1.08862	3.41469e-10	1.53788e-07
Os01g0327100	Peroxidase [Uniprot/SPTREMBL Acc. A0A0P0V1X7]; Peroxidase [Uniprot/SPTREMBL Acc. Q5U1S8]	-1.081	0.000414606	0.0251363
Os01g0862800	NAC transcription factor-like protein [Uniprot/SPTREMBL Acc. Q94CW0]	-1.07328	0.000137986	0.0113878
Os11g0245200	Os11g0245200 protein [Uniprot/SPTREMBL Acc. A0A0P0Y0Y5]	-1.06842	0.00045982	0.0270453
Os05g0553400	Os05g0553400 protein [Uniprot/SPTREMBL Acc. Q6I634]	-1.04227	0.000443178	0.0264614
Os05g0322900	Os05g0322900 protein [Uniprot/SPTREMBL Acc. A0A0P0WKM2]; Os05g0322900 protein [Uniprot/SPTREMBL Acc. Q5W6D6]	-1.0378	3.10684e-05	0.00391786
Os08g0189400	Germin-like protein 8-5 [Uniprot/SWISSPROT Acc. Q6YZA6]	-1.03056	3.65677e-05	0.00433396
Os05g0500200		-1.02475	0.000621283	0.0336539
Os03g0316200	Hexosyltransferase [Uniprot/SPTREMBL Acc. Q10MB0]	-1.02264	5.91992e-08	1.9044e-05
Os01g0850700	Laccase LAC5-4-like protein [Uniprot/SPTREMBL Acc. Q5N7B3]; Laccase-7 [Uniprot/SWISSPROT Acc. Q5N7B4]	-1.01856	1.20331e-07	3.57884e-05
Os10g0569400		-1.01616	1.2777e-21	2.51755e-18
Os01g0841700		-0.999526	4.31764e-05	0.0049318
Os05g0209600	Os05g0209600 protein [Uniprot/SPTREMBL Acc. Q75IK4]	-0.99652	0.000410135	0.0251221
Os07g0601900	Os07g0601900 protein [Uniprot/SPTREMBL Acc. Q0D4V7]	-0.992331	0.000260323	0.0175362
Os09g0451000	Os09g0451000 protein [Uniprot/SPTREMBL Acc. Q67UG1]	-0.989647	1.43725e-06	0.000306154
Os03g0283200	Protein IN2-1 homolog A [Uniprot/SWISSPROT Acc. Q10N44]	-0.98942	1.04132e-11	6.31321e-09
Os09g0356800	Os09g0356800 protein [Uniprot/SPTREMBL Acc. Q5QL24]	-0.978366	1.59088e-11	8.95611e-09
Os01g0915900		-0.961392	3.16458e-05	0.00395899
Os08g0556900	Os08g0556900 protein [Uniprot/SPTREMBL Acc. A0A0P0XJA3]; Os08g0556900 protein [Uniprot/SPTREMBL Acc. Q6ZJ18]	-0.958685	1.66444e-05	0.00238514
Os07g0603300	GL7 [Uniprot/SPTREMBL Acc. Q6YW00]	-0.939061	0.000274979	0.0180646
Os08g0378300	Os08g0378300 protein [Uniprot/SPTREMBL Acc. A0A0P0XFD5]	-0.934522	8.45461e-05	0.00802832
Os12g0448900	Alpha-dioxygenase, putative, expressed [Uniprot/SPTREMBL Acc. Q2QRV3]	-0.918571	0.000385663	0.02384
Os03g0273800	Haloacid dehalogenase-like hydrolase family protein, putative, expressed [Uniprot/SPTREMBL Acc. Q10ND1]	-0.908727	2.88492e-05	0.00369716
Os08g0547500		-0.907207	0.000244452	0.016609
Os01g0660200	Acidic class III chitinase OsChib3a [Uniprot/SPTREMBL Acc. O22080]	-0.886385	5.36659e-05	0.00565692
Os01g0953000		-0.85624	2.62135e-05	0.00338691
Os08g0371200	Os08g0371200 protein [Uniprot/SPTREMBL Acc. Q6Z2Q8]	-0.856039	0.000412042	0.0251221
Os04g0356600	Os04g0356600 protein [Uniprot/SPTREMBL Acc. A0A0P0W9H2]	-0.850596	4.22527e-05	0.00486153
Os07g0148800		-0.841468	0.000852171	0.0422414
Os04g0368800	Os04g0368800 protein [Uniprot/SPTREMBL Acc. A0A0P0W972]	-0.841317	0.000672149	0.035317
Os08g0321000		-0.840511	0.000262862	0.0175572
Os08g0189900	Germin-like protein 8-10 [Uniprot/SWISSPROT Acc. Q6YZ97]	-0.83903	8.61294e-12	5.43063e-09
Os01g0365000	Os01g0365000 protein [Uniprot/SPTREMBL Acc. A0A0P0V2L8]	-0.825436	4.98432e-05	0.00537696
Os07g0208500	Os07g0208500 protein [Uniprot/SPTREMBL Acc. A0A0P0X3V1]; Probable cellulose synthase A catalytic subunit 8 [UDP-forming] [Uniprot/SWISSPROT Acc. Q84ZN6]	-0.824605	0.000529908	0.0300291
Os05g0551000	Os05g0551000 protein [Uniprot/SPTREMBL Acc. A0A0P0WPZ3]	-0.819795	1.28163e-09	5.31639e-07
Os10g0122000	Glycosyltransferase [Uniprot/SPTREMBL Acc. Q8S7R8]	-0.819396	5.55024e-05	0.0057182
Os01g0916100		-0.817098	0.000552064	0.0309686
Os01g0108400	Os01g0108400 protein [Uniprot/SPTREMBL Acc. A0A0P0UXA8]	-0.815345	1.77726e-05	0.00246404
Os01g0655500	Os01g0655500 protein [Uniprot/SPTREMBL Acc. Q5SN79]	-0.815113	1.32863e-15	1.39621e-12
Os03g0773700	Os03g0773700 protein [Uniprot/SPTREMBL Acc. Q0DN56]	-0.803117	4.47404e-07	0.000117541
Os09g0351700	Os09g0351700 protein [Uniprot/SPTREMBL Acc. A0A0P0XMD4]	-0.780229	2.6867e-07	7.4299e-05
Os08g0524800	BHLH transcription factor(GBOF-1)-like [Uniprot/SPTREMBL Acc. Q84QW1]	-0.772297	0.000215339	0.0153841
Os11g0289700	Cytochrome P450 family protein, expressed [Uniprot/SPTREMBL Acc. Q2R6X3]	-0.764	0.000613968	0.0333723
Os02g0626400	Os02g0626400 protein [Uniprot/SPTREMBL Acc. A0A0N7KFQ4]; Os02g0626400 protein [Uniprot/SPTREMBL Acc. A0A0P0VLY5]; Phenylalanine ammonia-lyase [Uniprot/SPTREMBL Acc. Q6K6Q1]	-0.754839	0.000332686	0.0213176
Os03g0559700		-0.749156	0.000567681	0.0316196
Os03g0685300	Glutamine amidotransferase class-I family protein, expressed [Uniprot/SPTREMBL Acc. Q10F14]	-0.745243	8.6965e-05	0.00820856
Os04g0587500	Os04g0587500 protein [Uniprot/SPTREMBL Acc. A0A0P0WE19]	-0.743254	2.09027e-06	0.000427909
Os07g0471300	Os07g0471300 protein [Uniprot/SPTREMBL Acc. A0A0P0X663]	-0.741443	5.38309e-05	0.00565692
Os12g0274700	Ribulose bisphosphate carboxylase small chain, chloroplastic [Uniprot/SWISSPROT Acc. Q0INY7]	-0.741236	0.000195911	0.0143034
Os01g0343300	Os01g0343300 protein [Uniprot/SPTREMBL Acc. Q8LQW5]	-0.737824	5.1892e-06	0.000879542
Os06g0316800		-0.734219	3.33702e-09	1.28296e-06
Os08g0114300	Os08g0114300 protein [Uniprot/SPTREMBL Acc. Q6YXT5]	-0.732297	5.58262e-11	2.83867e-08
Os11g0247000	Os11g0247000 protein [Uniprot/SPTREMBL Acc. A0A0P0Y0Z1]	-0.727954	0.000661567	0.0349942
Os11g0286800	Terpene cyclase/mutase family member [Uniprot/SPTREMBL Acc. Q0IT98]	-0.726904	0.000904208	0.044127
Os07g0168600	Os07g0168600 protein [Uniprot/SPTREMBL Acc. Q69LE4]	-0.718499	4.46017e-05	0.00505245
Os05g0500000	Glycosyltransferase [Uniprot/SPTREMBL Acc. B9FK94]	-0.708877	0.000642871	0.034235
Os03g0439700	Expressed protein [Uniprot/SPTREMBL Acc. Q10J01]	-0.708598	1.70049e-11	9.24302e-09
Os06g0522300	Peroxidase [Uniprot/SPTREMBL Acc. Q654F1]	-0.707375	0.000305989	0.0197677
Os09g0463300		-0.706876	1.13276e-05	0.0016953
Os02g0543000	Os02g0543000 protein [Uniprot/SPTREMBL Acc. Q6ESY3]; Os02g0543000 protein [Uniprot/SPTREMBL Acc. Q6ESY4]; Os02g0543000 protein [Uniprot/SPTREMBL Acc. Q6ESY5]	-0.7016	8.30832e-13	5.95291e-10
Os02g0280700	Os02g0280700 protein [Uniprot/SPTREMBL Acc. Q6ES21]	-0.698529	0.00105473	0.0499175
Os03g0734300	Os03g0734300 protein [Uniprot/SPTREMBL Acc. Q6AVT6]	-0.694186	0.000163	0.0129766
Os04g0282200		-0.682094	0.000355219	0.0223973
Os08g0357300		-0.681934	0.000187151	0.0140479
Os04g0127100		-0.680397	1.25438e-08	4.39395e-06
Os12g0626400	Os12g0626400 protein [Uniprot/SPTREMBL Acc. Q0ILS1]; Os12g0626400 protein [Uniprot/SWISSPROT Acc. Q2QLV9]	-0.67486	0.000101703	0.0093206
Os10g0372800		-0.670238	0.000690747	0.0359348
Os01g0609900	Os01g0609900 protein [Uniprot/SPTREMBL Acc. A0A0N7KDA9]; Os01g0609900 protein [Uniprot/SPTREMBL Acc. A0A0P0V544]	-0.669697	7.04001e-06	0.00116032
Os03g0132900	Chitinase 11 [Uniprot/SWISSPROT Acc. Q10S66]	-0.66741	0.000261641	0.01755
Os03g0104100	Os03g0104100 protein [Uniprot/SPTREMBL Acc. Q0DW01]	-0.650074	0.00101038	0.0481168
Os10g0483500	Cytokinin dehydrogenase 3 [Uniprot/SWISSPROT Acc. Q8LNV6]	-0.649254	1.1687e-06	0.000263174
Os12g0123700	NAC domain transcription factor, putative, expressed [Uniprot/SPTREMBL Acc. Q2QYD5]	-0.646618	0.000264639	0.0176013
Os06g0681600	Os06g0681600 protein [Uniprot/SPTREMBL Acc. A0A0P0X0C8]; Peroxidase [Uniprot/SPTREMBL Acc. Q653X4]	-0.636341	0.000240323	0.0164133
Os05g0166300	Os05g0166300 protein [Uniprot/SPTREMBL Acc. Q60D69]	-0.636159	9.49605e-05	0.00879051
Os04g0682100		-0.629281	0.000240529	0.0164133
Os04g0367000	Os04g0367000 protein [Uniprot/SPTREMBL Acc. A0A0P0W9H7]	-0.626725	0.000505881	0.0287878
Os09g0322500	Os09g0322500 protein [Uniprot/SPTREMBL Acc. A0A0P0XL82]	-0.61764	1.86832e-05	0.00253882
Os06g0125800	E3 ligase [Uniprot/SPTREMBL Acc. Q9LWV9]	-0.612735	0.000427889	0.0257436
Os06g0660800	Os06g0660800 protein [Uniprot/SPTREMBL Acc. Q0DAD7]	-0.611741	3.3888e-06	0.000613996
Os10g0536500	Expressed protein [Uniprot/SPTREMBL Acc. Q8W2X4]	-0.608434	4.74792e-08	1.5592e-05
Os04g0111100	Os04g0111100 protein [Uniprot/SPTREMBL Acc. A0A0P0W613]	-0.605235	0.00041849	0.0252745
Os05g0332300	Non-specific serine/threonine protein kinase [Uniprot/SPTREMBL Acc. A0A0P0WL51]; Non-specific serine/threonine protein kinase [Uniprot/SPTREMBL Acc. B3GM03]; CBL-interacting protein kinase 18 [Uniprot/SWISSPROT Acc. Q5W736]	-0.59202	0.000122708	0.0107458
Os10g0516100	Glycine cleavage system H protein, mitochondrial [Uniprot/SWISSPROT Acc. A3C6G9]	-0.59188	0.000396753	0.0244297
Os04g0590900	E3 ubiquitin-protein ligase Os04g0590900 [Uniprot/SWISSPROT Acc. Q7XLY8]	-0.590813	4.1556e-05	0.00481652
Os06g0531600	Os06g0531600 protein [Uniprot/SPTREMBL Acc. Q5Z787]	-0.586812	7.85964e-05	0.00760071
Os11g0681400	Os11g0681400 protein [Uniprot/SPTREMBL Acc. A0A0N7KTC7]	-0.58633	4.94856e-05	0.00537696
Os05g0382600	Os05g0382600 protein [Uniprot/SPTREMBL Acc. B7E4J4]; Os05g0382600 protein [Uniprot/SPTREMBL Acc. Q0DIK2]	-0.58579	0.000117073	0.0103214
Os12g0133100	Os12g0133100 protein [Uniprot/SPTREMBL Acc. A0A0P0Y6N2]; Os12g0133100 protein [Uniprot/SPTREMBL Acc. H2KWZ0]	-0.585342	6.94807e-05	0.00703373
Os07g0693000	Os07g0693000 protein [Uniprot/SPTREMBL Acc. Q84NQ1]	-0.572787	3.92452e-05	0.00461658
Os12g0263000	Os12g0263000 protein [Uniprot/SPTREMBL Acc. A0A0P0Y8U6]	-0.569059	0.000180109	0.0138444
Os11g0167800	Abscisic stress-ripening protein 5 [Uniprot/SWISSPROT Acc. Q53JF7]	-0.567834	4.98312e-06	0.000856802
Os01g0689451	Os01g0689451 protein [Uniprot/SPTREMBL Acc. A0A0N7KDJ4]; Hemerythrin motif-containing really interesting new gene (RING)-and zinc-finger protein 1 [Uniprot/SPTREMBL Acc. V9G2Z0]	-0.567004	1.04497e-08	3.7436e-06
Os03g0758100	Alpha-1,4 glucan phosphorylase [Uniprot/SPTREMBL Acc. A0A0P0W399]	-0.566004	0.000718803	0.0366683
Os02g0582600	Os02g0582600 protein [Uniprot/SPTREMBL Acc. Q6EPT4]	-0.563433	0.000635995	0.0339837
Os04g0338000	Probable aldo-keto reductase 2 [Uniprot/SWISSPROT Acc. Q7XT99]	-0.563402	4.84698e-05	0.00537696
Os06g0107100	Os06g0107100 protein [Uniprot/SPTREMBL Acc. Q5VS59]; Os06g0107100 protein [Uniprot/SPTREMBL Acc. Q5VS60]	-0.561149	0.000140637	0.0115461
Os04g0401000	Protein PYRICULARIA ORYZAE RESISTANCE 21 [Uniprot/SWISSPROT Acc. Q7XL73]	-0.557712	1.59522e-06	0.000335272
Os03g0225900	Allene oxide synthase 2 [Uniprot/SWISSPROT Acc. Q7XYS3]	-0.556041	4.69792e-05	0.005252
Os03g0285800	Mitogen-activated protein kinase 5 [Uniprot/SWISSPROT Acc. Q10N20]	-0.55202	0.000594976	0.0325646
Os07g0142900	Aldo/keto reductase family-like protein [Uniprot/SPTREMBL Acc. Q8H4J8]	-0.547888	2.04882e-05	0.00273691
Os01g0541800	Bidirectional sugar transporter SWEET2a [Uniprot/SWISSPROT Acc. Q5JJY5]	-0.544757	0.000117207	0.0103214
Os02g0262800	Os02g0262800 protein [Uniprot/SPTREMBL Acc. Q6EPC5]	-0.542846	0.000174282	0.0135411
Os08g0260600	Os08g0260600 protein [Uniprot/SPTREMBL Acc. Q6Z5Z9]	-0.537935	0.000974865	0.0469932
Os05g0178300		-0.537129	0.000464828	0.0272383
Os04g0127200	Os04g0127200 protein [Uniprot/SPTREMBL Acc. A0A0P0W697]; Os04g0127200 protein [Uniprot/SPTREMBL Acc. Q0JF92]	-0.533047	4.04161e-06	0.000723954
Os01g0825800	Amino acid transporter-like protein [Uniprot/SPTREMBL Acc. Q5QMA9]; Os01g0825800 protein [Uniprot/SPTREMBL Acc. Q5QMB0]	-0.532974	0.000433944	0.0260086
Os01g0855600	Os01g0855600 protein [Uniprot/SPTREMBL Acc. Q7E5I4]	-0.532	0.000159563	0.012786
Os01g0511600	Os01g0511600 protein [Uniprot/SPTREMBL Acc. B7EKF2]	-0.527748	0.000882759	0.0434111
Os03g0439800		-0.526101	3.22105e-05	0.00399791
Os11g0264500	Os11g0264500 protein [Uniprot/SPTREMBL Acc. A0A0P0Y1J7]	-0.520458	0.000103088	0.00939295
Os05g0449600	Os05g0449600 protein [Uniprot/SPTREMBL Acc. Q60EH2]; Os05g0449600 protein [Uniprot/SPTREMBL Acc. Q60EH3]	-0.515072	4.48737e-05	0.00505245
Os03g0146100	Os03g0146100 protein [Uniprot/SPTREMBL Acc. A0A0P0VSY1]; Aquaporin [Uniprot/SPTREMBL Acc. A4ZYN4]; Probable aquaporin TIP1-1 [Uniprot/SWISSPROT Acc. P50156]	-0.51139	2.82985e-06	0.000533014
Os04g0563000	Os04g0563000 protein [Uniprot/SPTREMBL Acc. A0A0P0WDP9]	-0.51044	1.38511e-06	0.000299088
Os04g0366000	Os04g0366000 protein [Uniprot/SPTREMBL Acc. A0A0P0W961]	-0.509535	0.000668553	0.0352455
Os04g0457500	Os04g0457500 protein [Uniprot/SPTREMBL Acc. A0A0P0WAX0]	-0.508236	0.000178795	0.0138154
Os04g0482300	OSJNBb0011N17.18 protein [Uniprot/SPTREMBL Acc. Q7XUP5]	-0.505695	7.44603e-05	0.00733573
Os01g0563000	Peptidylprolyl isomerase [Uniprot/SPTREMBL Acc. A0A0P0V4A4]; Peptidylprolyl isomerase [Uniprot/SPTREMBL Acc. Q657L5]; Peptidylprolyl isomerase [Uniprot/SPTREMBL Acc. Q657L6]; Peptidylprolyl isomerase [Uniprot/SPTREMBL Acc. Q657L7]; Peptidylprolyl isomerase [Uniprot/SPTREMBL Acc. Q657L8]	-0.497589	0.000203409	0.014708

### Sheet: Table S1b
Supplemental Table S1b. Selected Differentially expressed genes (DEGs) in leaves of high Fe plants relative to sufficient plants identified by RNASeq analysis (no infection conditions)
Significantly regulated genes (p <0.05, false discovery rate [FDR] <0.05) are in purple (upregulated, log2 fold change [FC] ≥ 0.5) or green (downregulated, log2FC ≤ -0.5).
		FPKM								log2FC
		Mock				Infected				High Fe VS Sufficient Fe
		Sufficient Fe		High Fe		Sufficient Fe		High Fe
RAP DB Locus	Gene name	R1	R2	R1	R2	R1	R2	R1	R2
Os01g0647200	IMA1	66.3711	55.8209	15.0822	7.33985	7.85723	7.47701	3.93547	4.27664	-2.50736		#NAME?
Os07g0142100	IMA2	124.954	142.135	10.4285	1.43725	7.94033	5.22128	0.261484	1.58313	-4.55011
Os01g0952800	IRO2	22.1534	27.8382	5.13581	1.57488	4.28303	3.15091	0.405641	1.63728	-2.95179
Os03g0379300	IRO3	42.7422	35.6829	11.4804	8.92705	17.1322	14.3096	11.2813	11.9141	-1.99958
Os01g0689451	HRZ1	39.6016	38.4068	28.3687	26.3216	27.0154	29.5206	26.971	26.0951	-0.567004
Os05g0551000	HRZ2	14.368	12.0979	7.99091	7.58398	8.4059	7.28353	6.84486	6.85527	-0.819795
Os03g0751100	OPT7	42.8979	32.7255	19.7484	17.3057	12.7397	12.7829	9.22424	10.6474	-1.08862
Os07g0258400	NRAMP1	40.9376	21.7237	2.27823	1.43861	3.65527	3.67847	1.96299	1.67267	-4.14251
Os12g0133100	VMT	4.44757	4.25319	2.79095	3.2141	3.29305	3.04908	3.32387	3.26085	-0.585342
Os12g0106000	FER2	23.8176	26.0217	34.3815	38.8061	39.204	47.7476	60.3057	56.4059	0.502269
Os01g0294700	prx11	2.74198	0.61319	0.426018	0.0632297	0.444894	0.604296	0.552174	0.487534	-2.83979
Os01g0327100	prx15	3.55459	2.3768	1.17252	1.72503	1.56528	5.71831	3.70435	6.10532	-1.081
Os01g0327400	prx16	19.6435	11.2263	7.11334	7.86064	40.706	36.9978	53.5272	63.9081	-1.10565
Os03g0235000	prx38	3.75799	1.87523	0.832575	1.07095	4.10259	8.43957	7.8911	7.07793	-1.60826
Os04g0688500	prx62	160.894	248.169	316.701	337.699	544.177	817.807	743.44	752.527	0.632732
Os06g0522300	prx81	5.92999	5.35643	4.00403	3.16624	5.19824	3.53568	4.56229	4.95243	-0.707375
Os06g0521500	prx83	6.61635	5.0783	2.06193	2.44825	7.23505	5.5725	8.1846	9.9106	-1.42402
Os06g0681600	prx89	2.14389	2.1022	1.38046	1.4486	1.5234	0.904943	1.53028	1.08091	-0.636341
Os07g0677200	POX22.3	30.2648	21.3825	42.0767	43.5014	312.116	339.798	442.935	478.173	0.669946
Os01g0200700	MT3A	6216.77	9027.31	12693.4	12024.1	7840.05	7447.23	8190.97	7738.17	0.650585
Os04g0438600	GLTP	6.74546	9.83034	20.8763	20.1716	28.1343	26.8667	36.5611	32.9635	1.25286
Os01g0382000	PR1b	0.964016	1.21206	6.6778	3.11888	1695.21	1367.96	3050.45	3194.64	2.10248
Os03g0132900	Cht11	8.32835	8.09977	4.69914	6.0058	15.0129	10.4467	11.9276	14.1698	-0.66741
Os01g0660200	Chib3a	38.3427	26.3028	17.7859	18.6565	58.353	47.47	52.4748	71.3259	-0.886385
Os03g0300400	JIOSPR10	13.178	6.19003	1.04206	2.24998	26.6323	34.8196	35.2735	41.4466	-2.61275
Os08g0189400	GLP8-5	5.64185	5.50821	2.71399	2.92997	4.21087	4.2019	2.24566	3.29604	-1.03056
Os08g0189600	GLP8-7	6.08639	4.9867	2.17644	2.48534	5.90948	7.19912	8.18579	6.51363	-1.2954
Os08g0189900	GLP8-10	38.0068	35.1963	22.3371	20.1418	32.1917	33.8856	34.0134	27.372	-0.83903
Os08g0190100	GLP8-11	21.1796	17.2338	6.44459	7.20846	14.6665	19.5346	20.5572	16.178	-1.54437
Os05g0322900	WRKY45	7.92766	5.09699	3.34539	3.25204	115.495	113.416	128.9	140.3	-1.0378
Os06g0125800	BBI	33.9772	25.6952	19.4361	21.1392	185.359	183.588	204.03	197.154	-0.612735
Os12g0247700	JAC1	5.80365	2.33683	0.14503	0.174893	22.0848	84.5947	18.4423	11.7899	-4.69021
Os01g0291500	AT5	3.16013	1.45029	0.394849	0.761847	5.16988	4.16428	6.26499	6.32181	-2.04308
Os01g0750300	CesA4	1.20731	0.235815	0.0882184	0.121582	0.125468	0.110082	0.132719	0.0803535	-2.83154
Os07g0208500	CesA8	4.36198	2.89051	2.28405	1.97996	2.62647	3.72672	3.05607	2.36853	-0.824605
Os07g0480800	XTH21	2.3485	0.758618	0.224544	0.270781	0.203227	0.217928	0.0886757	0.298266	-2.68883
Os02g0626400	PAL2	16.7261	11.5983	8.98548	8.50864	60.9034	68.6074	77.0455	81.6729	-0.754839
Os02g0627100	PAL4	2.28724	0.772982	0.29018	0.559892	10.1113	13.0078	15.2222	17.2297	-1.90436
Os08g0441500	CCR20	2.30342	0.863892	0.379904	0.595571	16.7836	17.7211	24.1547	28.966	-1.74906
Os08g0434632	CSLA11	1.68741	1.0849	0.480408	0.703187	9.10083	8.31216	5.33832	5.31632	-1.27304
