## Supplemental Table 3 for "Iron treatment induces defense responses and disease resistance against *Magnaporthe oryzae* in rice"

### Sheet: S3a_High Fe
Supplemental Table S3a. GO enrichment analysis in M.oryzae-inoculated high (S3a) or sufficient Fe (S3b) plants relative to the corresponding mock-inoculated plants.
GO Information					logFC
No	GO Term	Onto	Gene Number	Description	Z-score	Mean	FDR
Bioloical Process
1	GO:0052314	P	14	phytoalexin metabolic process	13	6.2	0
2	GO:0051501	P	14	diterpene phytoalexin metabolic process	13	6.2	0
3	GO:0016101	P	22	diterpenoid metabolic process	11	4.5	0
4	GO:0019748	P	65	secondary metabolic process	11	2.6	0
5	GO:0006952	P	48	defense response	10	2.8	0
6	GO:0006721	P	33	terpenoid metabolic process	9.5	3.2	0
7	GO:0009698	P	20	phenylpropanoid metabolic process	8.5	3.6	0
8	GO:0006720	P	42	isoprenoid metabolic process	8.2	2.5	9.5e-15
9	GO:0019439	P	13	aromatic compound catabolic process	8.2	4.2	9.5e-15
10	GO:0006468	P	355	protein amino acid phosphorylation	8	1	6e-14
11	GO:0006575	P	37	cellular amino acid derivative metabolic process	8	2.6	6.2e-14
12	GO:0043687	P	392	post-translational protein modification	7.6	0.98	6.9e-13
13	GO:0016310	P	389	phosphorylation	7.6	0.98	9.3e-13
14	GO:0006464	P	417	protein modification process	7.6	0.95	1.1e-12
15	GO:0006796	P	409	phosphate metabolic process	7.5	0.95	1.2e-12
16	GO:0006793	P	409	phosphorus metabolic process	7.5	0.95	1.2e-12
17	GO:0043412	P	428	macromolecule modification	7.1	0.91	2e-11
18	GO:0006725	P	62	cellular aromatic compound metabolic process	6.8	1.8	2.4e-10
19	GO:0009072	P	28	aromatic amino acid family metabolic process	6.1	2.3	1.6e-08
20	GO:0044238	P	1600	primary metabolic process	6.1	0.57	2.3e-08
21	GO:0006950	P	153	response to stress	6	1.2	2.8e-08
22	GO:0044255	P	82	cellular lipid metabolic process	6	1.5	3.8e-08
23	GO:0009607	P	28	response to biotic stimulus	5.9	2.2	6.6e-08
24	GO:0044092	P	13	negative regulation of molecular function	5.6	3	2.7e-07
25	GO:0043086	P	13	negative regulation of catalytic activity	5.6	3	2.7e-07
26	GO:0006629	P	130	lipid metabolic process	5.6	1.2	3.4e-07
27	GO:0019538	P	780	protein metabolic process	5.1	0.62	5.9e-06
28	GO:0055114	P	190	oxidation reduction	5	0.94	8.1e-06
29	GO:0009685	P	11	gibberellin metabolic process	4.7	2.8	2.9e-05
30	GO:0065009	P	25	regulation of molecular function	4.6	1.9	4.4e-05
31	GO:0050790	P	25	regulation of catalytic activity	4.6	1.9	4.4e-05
32	GO:0044267	P	649	cellular protein metabolic process	4.5	0.62	7.6e-05
33	GO:0006519	P	137	cellular amino acid and derivative metabolic process	4.4	0.97	9.2e-05
34	GO:0008152	P	2138	metabolic process	4.4	0.48	9.7e-05
35	GO:0044036	P	12	cell wall macromolecule metabolic process	4.3	2.5	0.00018
36	GO:0009987	P	1905	cellular process	4.2	0.48	0.00024
37	GO:0050896	P	224	response to stimulus	4.1	0.78	0.00042
38	GO:0008299	P	28	isoprenoid biosynthetic process	4.1	1.6	0.00044
39	GO:0044237	P	1559	cellular metabolic process	4	0.49	0.00051
40	GO:0043170	P	1202	macromolecule metabolic process	3.8	0.5	0.0012
41	GO:0042434	P	10	indole derivative metabolic process	3.8	2.4	0.0013
42	GO:0042430	P	10	indole and derivative metabolic process	3.8	2.4	0.0013
43	GO:0006586	P	10	indolalkylamine metabolic process	3.8	2.4	0.0013
44	GO:0006568	P	10	tryptophan metabolic process	3.8	2.4	0.0013
45	GO:0051704	P	46	multi-organism process	3.6	1.2	0.0021
46	GO:0071554	P	29	cell wall organization or biogenesis	3.6	1.5	0.0023
47	GO:0044281	P	356	small molecule metabolic process	3.5	0.63	0.0034
48	GO:0043436	P	181	oxoacid metabolic process	3.5	0.76	0.0037
49	GO:0019752	P	181	carboxylic acid metabolic process	3.5	0.76	0.0037
50	GO:0006082	P	181	organic acid metabolic process	3.5	0.76	0.0037
51	GO:0009056	P	131	catabolic process	3.5	0.83	0.0038
52	GO:0042180	P	184	cellular ketone metabolic process	3.4	0.74	0.0049
53	GO:0009308	P	132	amine metabolic process	3.4	0.82	0.0053
54	GO:0006915	P	83	apoptosis	3.3	0.93	0.007
55	GO:0009310	P	13	amine catabolic process	3.2	1.8	0.0088
56	GO:0009063	P	13	cellular amino acid catabolic process	3.2	1.8	0.0088
57	GO:0012501	P	84	programmed cell death	3.2	0.91	0.01
58	GO:0046395	P	14	carboxylic acid catabolic process	3.1	1.8	0.01
59	GO:0016054	P	14	organic acid catabolic process	3.1	1.8	0.01
60	GO:0046417	P	12	chorismate metabolic process	3.1	1.9	0.011
61	GO:0016265	P	85	death	3.1	0.89	0.012
62	GO:0008219	P	85	cell death	3.1	0.89	0.012
63	GO:0006576	P	14	cellular biogenic amine metabolic process	3.1	1.7	0.012
64	GO:0044282	P	72	small molecule catabolic process	3.1	0.93	0.012
65	GO:0048544	P	21	recognition of pollen	3	1.4	0.015
66	GO:0009875	P	21	pollen-pistil interaction	3	1.4	0.015
67	GO:0008037	P	21	cell recognition	3	1.4	0.015
68	GO:0008610	P	61	lipid biosynthetic process	2.9	0.96	0.016
69	GO:0006520	P	113	cellular amino acid metabolic process	2.9	0.79	0.016
70	GO:0009073	P	11	aromatic amino acid family biosynthetic process	2.9	1.8	0.018
71	GO:0044260	P	1060	cellular macromolecule metabolic process	2.9	0.46	0.018
72	GO:0019438	P	21	aromatic compound biosynthetic process	2.9	1.4	0.02
73	GO:0051707	P	19	response to other organism	2.8	1.4	0.021
74	GO:0009856	P	24	pollination	2.8	1.3	0.025
75	GO:0007154	P	29	cell communication	2.7	1.2	0.03
76	GO:0000272	P	11	polysaccharide catabolic process	2.7	1.7	0.032
77	GO:0044106	P	119	cellular amine metabolic process	2.7	0.73	0.033
78	GO:0043648	P	22	dicarboxylic acid metabolic process	2.6	1.3	0.044
79	GO:0044248	P	111	cellular catabolic process	2.5	0.73	0.045
80	GO:0015994	P	10	chlorophyll metabolic process	-2.5	-1.1	0.045
81	GO:0051186	P	68	cofactor metabolic process	-2.7	-0.25	0.032
82	GO:0051716	P	57	cellular response to stimulus	-2.7	-0.31	0.029
83	GO:0006412	P	149	translation	-2.7	-0.076	0.027
84	GO:0033013	P	18	tetrapyrrole metabolic process	-2.8	-0.85	0.02
85	GO:0006778	P	18	porphyrin metabolic process	-2.8	-0.85	0.02
86	GO:0051188	P	39	cofactor biosynthetic process	-2.9	-0.49	0.018
87	GO:0018130	P	31	heterocycle biosynthetic process	-2.9	-0.6	0.016
88	GO:0042440	P	19	pigment metabolic process	-3	-0.86	0.016
89	GO:0006396	P	40	RNA processing	-3	-0.5	0.016
90	GO:0033014	P	17	tetrapyrrole biosynthetic process	-3.1	-0.98	0.012
91	GO:0006779	P	17	porphyrin biosynthetic process	-3.1	-0.98	0.012
92	GO:0046148	P	18	pigment biosynthetic process	-3.2	-0.99	0.0091
93	GO:0009765	P	17	photosynthesis, light harvesting	-4.8	-1.7	1.9e-05
94	GO:0019684	P	19	photosynthesis, light reaction	-5	-1.7	7.1e-06
95	GO:0015979	P	51	photosynthesis	-6.8	-1.3	2.3e-10
Molecular function
96	GO:0032559	F	652	adenyl ribonucleotide binding	8.1	0.86	2.9e-14
97	GO:0005524	F	651	ATP binding	8.1	0.86	2.9e-14
98	GO:0030554	F	692	adenyl nucleotide binding	8.1	0.84	2.9e-14
99	GO:0001883	F	692	purine nucleoside binding	8.1	0.84	2.9e-14
100	GO:0001882	F	692	nucleoside binding	8.1	0.84	2.9e-14
101	GO:0004674	F	310	protein serine/threonine kinase activity	8	1.1	5.6e-14
102	GO:0003824	F	2152	catalytic activity	8	0.61	5.6e-14
103	GO:0004672	F	356	protein kinase activity	7.9	1	6.1e-14
104	GO:0032555	F	707	purine ribonucleotide binding	7.7	0.81	3.1e-13
105	GO:0032553	F	707	ribonucleotide binding	7.7	0.81	3.1e-13
106	GO:0017076	F	747	purine nucleotide binding	7.6	0.79	4.1e-13
107	GO:0016301	F	447	kinase activity	7.6	0.93	4.6e-13
108	GO:0005488	F	2206	binding	7.5	0.59	1.3e-12
109	GO:0016773	F	403	phosphotransferase activity, alcohol group as acceptor	7.4	0.95	1.5e-12
110	GO:0020037	F	131	heme binding	7	1.4	3.3e-11
111	GO:0000166	F	820	nucleotide binding	7	0.73	3.3e-11
112	GO:0016772	F	496	transferase activity, transferring phosphorus-containing groups	6.9	0.85	6.4e-11
113	GO:0005506	F	182	iron ion binding	6.9	1.2	7.3e-11
114	GO:0046906	F	132	tetrapyrrole binding	6.9	1.3	7.3e-11
115	GO:0016829	F	122	lyase activity	6.3	1.3	2.8e-09
116	GO:0000287	F	59	magnesium ion binding	6.2	1.7	6.2e-09
117	GO:0016491	F	453	oxidoreductase activity	6.2	0.81	7e-09
118	GO:0004497	F	99	monooxygenase activity	6	1.3	2.5e-08
119	GO:0016679	F	11	oxidoreductase activity, acting on diphenols and related substances as donors	5.5	3.2	2.8e-07
120	GO:0043169	F	654	cation binding	5.5	0.68	4.3e-07
121	GO:0043167	F	654	ion binding	5.5	0.68	4.3e-07
122	GO:0046872	F	622	metal ion binding	5.4	0.69	4.8e-07
123	GO:0016740	F	810	transferase activity	5.3	0.63	8e-07
124	GO:0016835	F	33	carbon-oxygen lyase activity	5.3	1.9	9.2e-07
125	GO:0016840	F	10	carbon-nitrogen lyase activity	5	3.1	3.6e-06
126	GO:0009055	F	198	electron carrier activity	4.9	0.91	7.6e-06
127	GO:0005529	F	54	sugar binding	4.5	1.4	5.1e-05
128	GO:0042802	F	17	identical protein binding	4.4	2.2	7.4e-05
129	GO:0005507	F	19	copper ion binding	4.3	2	0.00012
130	GO:0046914	F	440	transition metal ion binding	4.1	0.65	0.00025
131	GO:0004872	F	97	receptor activity	4	1	0.00033
132	GO:0008171	F	13	O-methyltransferase activity	4	2.2	0.00037
133	GO:0005515	F	415	protein binding	3.9	0.64	0.00064
134	GO:0030246	F	64	carbohydrate binding	3.8	1.1	0.001
135	GO:0016684	F	36	oxidoreductase activity, acting on peroxide as acceptor	3.6	1.4	0.0016
136	GO:0004601	F	36	peroxidase activity	3.6	1.4	0.0016
137	GO:0004568	F	10	chitinase activity	3.3	2.1	0.0057
138	GO:0005509	F	114	calcium ion binding	3.2	0.82	0.0078
139	GO:0060089	F	129	molecular transducer activity	3	0.77	0.012
140	GO:0004871	F	129	signal transducer activity	3	0.77	0.012
141	GO:0043565	F	68	sequence-specific DNA binding	3	0.94	0.013
142	GO:0016879	F	53	ligase activity, forming carbon-nitrogen bonds	2.9	1	0.016
143	GO:0016209	F	43	antioxidant activity	2.8	1.1	0.021
144	GO:0070001	F	17	aspartic-type peptidase activity	2.8	1.5	0.022
145	GO:0004190	F	17	aspartic-type endopeptidase activity	2.8	1.5	0.022
146	GO:0004252	F	36	serine-type endopeptidase activity	2.6	1.1	0.04
147	GO:0017171	F	52	serine hydrolase activity	2.5	0.91	0.047
148	GO:0008236	F	52	serine-type peptidase activity	2.5	0.91	0.047
149	GO:0003723	F	93	RNA binding	-3.1	-0.25	0.0084
150	GO:0051540	F	26	metal cluster binding	-3.2	-0.76	0.0077
151	GO:0051536	F	26	iron-sulfur cluster binding	-3.2	-0.76	0.0077

### Sheet: S3b_Sufficient Fe
Supplemental Table S3b. GO enrichment analysis in M.oryzae-inoculated high (S3a) or sufficient Fe (S3b) plants relative to the corresponding mock-inoculated plants.
GO Information					logFC
No	GO Term	Onto	Gene Number	Description	Z-score	Mean	FDR
Biological process
1	GO:0052314	P	15	phytoalexin metabolic process	12	5.6	0
2	GO:0051501	P	15	diterpene phytoalexin metabolic process	12	5.6	0
3	GO:0006952	P	42	defense response	10	2.9	0
4	GO:0016101	P	24	diterpenoid metabolic process	10	3.7	0
5	GO:0006721	P	30	terpenoid metabolic process	9.5	3.1	0
6	GO:0019748	P	61	secondary metabolic process	9.5	2.2	0
7	GO:0006720	P	37	isoprenoid metabolic process	8.6	2.5	0
8	GO:0006468	P	298	protein amino acid phosphorylation	8.5	0.97	0
9	GO:0043687	P	327	post-translational protein modification	8	0.89	4e-14
10	GO:0016310	P	321	phosphorylation	8	0.9	4e-14
11	GO:0006796	P	339	phosphate metabolic process	7.9	0.87	8.6e-14
12	GO:0006793	P	339	phosphorus metabolic process	7.9	0.87	8.6e-14
13	GO:0006464	P	350	protein modification process	7.9	0.86	1.1e-13
14	GO:0043412	P	358	macromolecule modification	7.6	0.83	5.3e-13
15	GO:0006575	P	35	cellular amino acid derivative metabolic process	6.7	2.1	4.7e-10
16	GO:0009698	P	19	phenylpropanoid metabolic process	6.3	2.6	5.6e-09
17	GO:0044238	P	1413	primary metabolic process	6.3	0.43	7e-09
18	GO:0019439	P	12	aromatic compound catabolic process	6.2	3.2	8.5e-09
19	GO:0009607	P	23	response to biotic stimulus	6	2.3	3.3e-08
20	GO:0044255	P	75	cellular lipid metabolic process	5.9	1.3	5.2e-08
21	GO:0006950	P	143	response to stress	5.9	0.98	5.3e-08
22	GO:0019538	P	660	protein metabolic process	5.5	0.51	5.4e-07
23	GO:0006725	P	59	cellular aromatic compound metabolic process	5.4	1.3	1.1e-06
24	GO:0009072	P	26	aromatic amino acid family metabolic process	5.2	1.9	2.2e-06
25	GO:0008299	P	22	isoprenoid biosynthetic process	5.1	2	4.6e-06
26	GO:0044267	P	555	cellular protein metabolic process	5.1	0.51	4.6e-06
27	GO:0043170	P	1035	macromolecule metabolic process	4.7	0.39	3e-05
28	GO:0044237	P	1383	cellular metabolic process	4.6	0.36	4.7e-05
29	GO:0006629	P	125	lipid metabolic process	4.5	0.83	7.5e-05
30	GO:0009987	P	1713	cellular process	4.4	0.33	0.00011
31	GO:0051704	P	39	multi-organism process	4.1	1.3	0.0004
32	GO:0055114	P	171	oxidation reduction	4.1	0.67	0.0005
33	GO:0044260	P	923	cellular macromolecule metabolic process	4.1	0.37	0.0005
34	GO:0050896	P	211	response to stimulus	4	0.62	0.00052
35	GO:0009685	P	12	gibberellin metabolic process	3.9	2	0.00091
36	GO:0006519	P	128	cellular amino acid and derivative metabolic process	3.9	0.73	0.00091
37	GO:0008152	P	1907	metabolic process	3.8	0.29	0.0014
38	GO:0048544	P	20	recognition of pollen	3.5	1.5	0.0036
39	GO:0009875	P	20	pollen-pistil interaction	3.5	1.5	0.0036
40	GO:0008037	P	20	cell recognition	3.5	1.5	0.0036
41	GO:0006576	P	14	cellular biogenic amine metabolic process	3.5	1.7	0.0037
42	GO:0009856	P	21	pollination	3.5	1.4	0.0038
43	GO:0006915	P	75	apoptosis	3.3	0.8	0.0067
44	GO:0007154	P	28	cell communication	3.3	1.2	0.0071
45	GO:0012501	P	76	programmed cell death	3.3	0.78	0.0086
46	GO:0016265	P	77	death	3.2	0.76	0.011
47	GO:0008219	P	77	cell death	3.2	0.76	0.011
48	GO:0044281	P	328	small molecule metabolic process	3.2	0.44	0.011
49	GO:0044092	P	13	negative regulation of molecular function	3.1	1.6	0.011
50	GO:0043086	P	13	negative regulation of catalytic activity	3.1	1.6	0.011
51	GO:0043436	P	174	oxoacid metabolic process	3.1	0.54	0.013
52	GO:0019752	P	174	carboxylic acid metabolic process	3.1	0.54	0.013
53	GO:0006082	P	174	organic acid metabolic process	3.1	0.54	0.013
54	GO:0009308	P	122	amine metabolic process	3	0.61	0.015
55	GO:0042180	P	177	cellular ketone metabolic process	3	0.53	0.016
56	GO:0008610	P	56	lipid biosynthetic process	3	0.82	0.017
57	GO:0065009	P	24	regulation of molecular function	2.9	1.1	0.023
58	GO:0050790	P	24	regulation of catalytic activity	2.9	1.1	0.023
59	GO:0006520	P	105	cellular amino acid metabolic process	2.8	0.6	0.031
60	GO:0051707	P	15	response to other organism	2.7	1.3	0.037
61	GO:0044282	P	65	small molecule catabolic process	2.6	0.69	0.045
62	GO:0044036	P	10	cell wall macromolecule metabolic process	2.6	1.5	0.045
63	GO:0044106	P	111	cellular amine metabolic process	2.6	0.56	0.046
64	GO:0065004	P	18	protein-DNA complex assembly	-2.6	-0.9	0.04
65	GO:0034728	P	18	nucleosome organization	-2.6	-0.9	0.04
66	GO:0031497	P	18	chromatin assembly	-2.6	-0.9	0.04
67	GO:0006334	P	18	nucleosome assembly	-2.6	-0.9	0.04
68	GO:0006323	P	18	DNA packaging	-2.6	-0.9	0.04
69	GO:0051186	P	64	cofactor metabolic process	-2.7	-0.42	0.037
70	GO:0033013	P	20	tetrapyrrole metabolic process	-2.7	-0.88	0.032
71	GO:0006778	P	20	porphyrin metabolic process	-2.7	-0.88	0.032
72	GO:0018130	P	33	heterocycle biosynthetic process	-2.8	-0.67	0.028
73	GO:0042440	P	17	pigment metabolic process	-2.8	-1	0.027
74	GO:0051188	P	37	cofactor biosynthetic process	-2.9	-0.66	0.021
75	GO:0033014	P	17	tetrapyrrole biosynthetic process	-3	-1.1	0.018
76	GO:0006779	P	17	porphyrin biosynthetic process	-3	-1.1	0.018
77	GO:0046148	P	14	pigment biosynthetic process	-3.1	-1.2	0.013
78	GO:0009765	P	16	photosynthesis, light harvesting	-5.6	-2.2	3.4e-07
79	GO:0019684	P	18	photosynthesis, light reaction	-5.8	-2.2	1.1e-07
80	GO:0015979	P	52	photosynthesis	-7.3	-1.6	4.8e-12
Molecular Function
81	GO:0032559	F	551	adenyl ribonucleotide binding	9.3	0.81	0
82	GO:0005524	F	550	ATP binding	9.3	0.81	0
83	GO:0001882	F	593	nucleoside binding	9.1	0.78	0
84	GO:0030554	F	591	adenyl nucleotide binding	9	0.77	0
85	GO:0001883	F	591	purine nucleoside binding	9	0.77	0
86	GO:0032555	F	598	purine ribonucleotide binding	8.8	0.75	0
87	GO:0032553	F	598	ribonucleotide binding	8.8	0.75	0
88	GO:0016301	F	373	kinase activity	8.7	0.91	0
89	GO:0017076	F	638	purine nucleotide binding	8.6	0.72	0
90	GO:0004672	F	298	protein kinase activity	8.5	0.97	0
91	GO:0004674	F	258	protein serine/threonine kinase activity	8.4	1	0
92	GO:0016773	F	337	phosphotransferase activity, alcohol group as acceptor	8.2	0.9	3.6e-15
93	GO:0016772	F	415	transferase activity, transferring phosphorus-containing groups	8.1	0.82	6.7e-15
94	GO:0000166	F	704	nucleotide binding	8	0.66	1.2e-14
95	GO:0005488	F	2009	binding	7.6	0.43	5.2e-13
96	GO:0003824	F	1918	catalytic activity	7	0.42	3.7e-11
97	GO:0020037	F	126	heme binding	6.3	1.1	2.8e-09
98	GO:0004497	F	96	monooxygenase activity	6.3	1.2	2.8e-09
99	GO:0005506	F	176	iron ion binding	6.3	0.94	4e-09
100	GO:0046906	F	127	tetrapyrrole binding	6.2	1.1	6.6e-09
101	GO:0000287	F	52	magnesium ion binding	5.9	1.5	3.2e-08
102	GO:0016829	F	107	lyase activity	5.9	1.1	3.2e-08
103	GO:0016835	F	30	carbon-oxygen lyase activity	5.5	1.8	3.7e-07
104	GO:0016740	F	712	transferase activity	5.4	0.49	5.9e-07
105	GO:0016491	F	434	oxidoreductase activity	5.4	0.58	6.6e-07
106	GO:0005529	F	53	sugar binding	5	1.3	4.8e-06
107	GO:0004872	F	94	receptor activity	4.7	0.97	1.8e-05
108	GO:0016679	F	10	oxidoreductase activity, acting on diphenols and related substances as donors	4.5	2.5	4.7e-05
109	GO:0030246	F	64	carbohydrate binding	4.5	1.1	4.7e-05
110	GO:0060089	F	112	molecular transducer activity	4.1	0.8	0.0003
111	GO:0004871	F	112	signal transducer activity	4.1	0.8	0.0003
112	GO:0046872	F	581	metal ion binding	4	0.43	0.00032
113	GO:0043169	F	617	cation binding	3.9	0.41	0.00065
114	GO:0043167	F	617	ion binding	3.9	0.41	0.00065
115	GO:0009055	F	190	electron carrier activity	3.8	0.61	0.00089
116	GO:0005515	F	382	protein binding	3.4	0.44	0.0035
117	GO:0008171	F	13	O-methyltransferase activity	3.1	1.6	0.012
118	GO:0046914	F	425	transition metal ion binding	3	0.4	0.012
119	GO:0016836	F	16	hydro-lyase activity	2.9	1.4	0.016
120	GO:0043565	F	57	sequence-specific DNA binding	2.9	0.8	0.018
121	GO:0005507	F	16	copper ion binding	2.8	1.3	0.025
122	GO:0008270	F	203	zinc ion binding	-2.5	-0.15	0.049
123	GO:0051540	F	23	metal cluster binding	-2.6	-0.77	0.041
124	GO:0051536	F	23	iron-sulfur cluster binding	-2.6	-0.77	0.041
