## Supplemental Table 4 for "Iron treatment induces defense responses and disease resistance against *Magnaporthe oryzae* in rice"

### Sheet: Table_S4
Supplemental Table S4. Expression and Log2FC of Pathogenesis-Related (PR) genes in response to M. oryzae infection in leaves of high and sufficient Fe plants relative to their corresponding mock-inoculated plants.
Fold change as determined by RNA-seq data (false discovery rate [FDR] ≤ 0.05).
		FPKM								log2FC
RAP DB Locus	Gene name	Mock					Infected			Sufficient (Inf. vs mock)	High (Inf. vs mock)
		Sufficient Fe		High Fe		Sufficient Fe		High Fe
		R1	R2	R1	R2	R1	R2	R1	R2
Os07g0129200	PR1a/SCP	0.28315	0.339822	0.0933998	0.31537	43.6613	42.1059	69.442	86.6468	6.78497	8.30218
Os07g0129300	PR1a	5.28302	4.47559	3.89535	3.46129	192.467	250.264	368.497	367.864	5.21907	6.43263
Os01g0382000	PR1b	0.964016	1.21206	6.6778	3.11888	1695.21	1367.96	3050.45	3194.64	10.1637	9.10848
Os01g0944900	Gns2	3.44299	2.13877	3.2096	2.38185	7.29951	5.35147	9.23013	9.44503	0.898621	1.5246
Os01g0713200	Gns10	26.4912	12.7235	16.3566	19.3937	207.22	161.447	219.046	257.293	2.92837	3.52273
Os07g0539100	Gns11	2.12582	1.06304	0.75131	0.845614	38.0603	26.0882	43.8021	37.4353	4.02896	5.45781
Os07g0539900	Beta-1,3-glucanase-like_3x	42.9398	19.1307	22.6127	29.1209	174.64	170.069	208.129	231.258	2.16659	2.87452
Os10g0542900	CHT8	8.09174	4.65263	3.53987	5.80946	84.4409	83.7568	140.159	154.271	3.4271	4.75952
Os03g0132900	CHT11	8.32835	8.09977	4.69914	6.0058	15.0129	10.4467	11.9276	14.1698	-	1.05237
Os11g0592200	PR4a	1.85729	1.10759	1.99776	1.73457	17.0564	9.88836	23.7735	15.9927	2.88421	3.22424
Os11g0592100	PR4b	8.47727	3.66463	3.94352	5.41844	11.4105	15.8892	19.7579	20.699	-	1.88848
Os11g0592000	PR4c	13.0985	9.39794	16.8483	11.6101	99.6753	94.4648	154.432	113.288	2.81872	3.02366
Os03g0661600	PR5	0.283605	0.16208	0.116938	0.300836	1.41115	2.98862	4.06387	5.55047	3.0051	4.23075
Os03g0663500	TLP/PR5	11.3427	8.52762	13.5555	11.2437	93.5766	111.608	177.784	209.003	3.08057	3.75024
Os12g0628600	Pir2	31.2514	19.5593	16.0217	24.9726	1021.39	884.169	1769.63	1829.67	4.93128	6.24291
Os12g0629300	Thaumatin-like protein	13.2986	5.52741	2.57552	1.52287	5.56437	3.3866	9.53677	6.7098	-	1.81581
Os12g0629700	PR5/thaumatin	4.12494	3.25094	2.3592	3.12287	7.79607	6.17682	11.0357	14.8089	-	1.99228
Os03g0429000	OC-VIII	7.89641	6.59414	7.12928	6.60706	8.53555	11.1143	11.8234	13.4816	-	0.650137
Os01g0615100	Sci2	5.87693	5.50448	10.1416	5.6279	13.6463	33.2737	35.0648	29.5652	1.75045	1.8352
Os01g0615050	Sci3	9.07669	10.2568	13.1329	10.3065	72.4257	115.903	129.776	132.761	2.99469	3.27354
Os01g0132000	IAI2	126.979	78.625	101.311	78.0408	113.321	158.822	163.538	138.394	-	0.544492
Os01g0124650	RBBI2-3	68.0669	45.6097	64.7828	38.5521	48.3324	121.65	94.1457	101.457	-	0.712155
Os01g0615050	Proteinase inhibitor I13	9.07669	10.2568	13.1329	10.3065	72.4257	115.903	129.776	132.761	2.99469	3.27354
Os10g0416500	Chib1	9.84619	10.9007	5.46751	8.97483	95.1287	91.7535	158.255	146.033	2.88401	4.18199
Os01g0660200	Chib3a	38.3427	26.3028	17.7859	18.6565	58.353	47.47	52.4748	71.3259	-	1.54938
Os10g0416100	RCB4	79.7757	50.5882	51.5482	48.9303	117.224	128.677	152.569	175.136	-	1.49162
Os01g0327100	Prx15	3.55459	2.3768	1.17252	1.72503	1.56528	5.71831	3.70435	6.10532	-	1.50482
Os01g0327400	Prx16	19.6435	11.2263	7.11334	7.86064	40.706	36.9978	53.5272	63.9081	1.03164	2.7509
Os01g0787000	Prx19	0.308111	0.066032	0.0635209	0.245123	1.68639	1.91113	2.76496	3.46504	3.01061	4.05851
Os01g0962700	Prx20	60.7297	65.9845	62.1638	58.4653	115.464	133.997	161.706	172.728	0.690098	1.25863
Os01g0963000	Prx22	23.319	12.7824	14.3798	17.2008	74.4095	78.9964	95.3571	116.802	1.78673	2.53364
Os03g0235000	Prx38	3.75799	1.87523	0.832575	1.07095	4.10259	8.43957	7.8911	7.07793	-	2.7638
Os04g0688100	Prx59	140.646	138.875	102.455	112.99	184.032	163.359	227.398	232.063	-	0.880786
Os04g0688500	Prx62	160.894	248.169	316.701	337.699	544.177	817.807	743.44	752.527	1.45584	0.981764
Os06g0521500	Prx83	6.61635	5.0783	2.06193	2.44825	7.23505	5.5725	8.1846	9.9106	-	1.76774
Os06g0547400	Prx86	7.00509	5.06049	3.63481	4.10149	4.8465	6.079	9.19363	8.00099	-	0.953754
Os07g0677100	Prx110	8.73104	4.98979	7.54788	7.91924	20.0848	19.8497	33.6263	30.0872	1.24963	1.83813
Os07g0677200	POX22.3	30.2648	21.3825	42.0767	43.5014	312.116	339.798	442.935	478.173	3.36373	3.21654
Os07g0677500	PO-C1	0	0	0.0330939	0	26.0284	19.6888	30.2161	34.042	12.0953	10.3769
Os10g0109600	Prx126	8.91893	3.80386	2.67122	2.2946	3.70924	8.16819	6.31978	8.71018	-	1.35198
Os03g0300400	JIOsPR10	13.178	6.19003	1.04206	2.24998	26.6323	34.8196	35.2735	41.4466	1.3607	4.30901
Os12g0555000	RSOsPR10	2.08786	2.32676	3.27133	4.48477	201.332	241.295	369.527	516.321	6.35455	6.62225
Os12g0555300	PR10a	0.388914	0.777926	0.962155	0.928221	168.551	147.956	289.789	279.24	7.73252	8.00198
Os12g0555200	PR10b	1.18122	1.68767	3.30109	2.92363	293.236	303.786	560.269	567.363	7.39343	7.2879
Os12g0555500	PBZ1	4.94443	5.68866	7.13549	4.03713	1153.09	1121.58	2007.54	1930.99	7.45057	8.25446
Os03g0804200	LTPG10	2.26541	2.23755	2.15246	2.46834	4.15353	3.70508	5.3889	3.7115	-	0.808617
Os06g0686400	LTPG13	1.82888	1.99087	2.22637	2.14785	5.78504	7.13287	8.29434	8.75115	1.46691	1.7412
Os07g0175600	LTPG18	1.79094	2.40528	2.16612	2.51716	8.02014	7.11913	11.8205	17.473	1.55778	2.40204
Os07g0198300	LTPG19	6.51929	8.80478	10.9551	9.63911	30.3422	25.8425	40.5394	47.6441	1.58579	1.87444
Os07g0489000	LTPG20	0	0.0567484	0	0.052665	5.68191	4.3975	9.31327	13.1104	6.78808	8.11657
Os01g0249200	GLP1-1	3.30895	0.829161	0.797629	0.647998	2.54567	1.18156	2.82943	4.5503	-	2.07114
Os02g0532500	GLP2-4	10.5038	11.3355	11.8278	9.12002	13.7294	14.4238	16.7159	20.0915	-	0.585688
Os03g0804500	GLP3-7	7.10587	4.50242	5.09553	5.4074	7.65557	6.3301	10.4639	12.3457	-	0.882716
Os08g0189600	GLP8-7	6.08639	4.9867	2.17644	2.48534	5.90948	7.19912	8.18579	6.51363	-	1.46681
Os08g0190100	GLP8-11	21.1796	17.2338	6.44459	7.20846	14.6665	19.5346	20.5572	16.178	-	1.2366
Os08g0231400	GLP8-12	1741.73	1886.41	1427.37	1617.79	3342.29	2198.65	3027.63	2207.41	-	0.568158
Os05g0322900	WRKY45	7.92766	5.09699	3.34539	3.25204	115.495	113.416	128.9	140.3	3.83734	5.1363
Os07g0680400	WRKY47	4.05032	3.29342	2.92258	3.43553	22.2502	25.2422	27.3897	27.7686	2.40743	2.90008
Os03g0321700	WRKY55	3.94813	4.35154	2.63567	3.44014	12.9563	14.9468	19.8104	16.8048	1.45919	2.38881
Os05g0183100	WRKY67	34.5706	36.9156	36.008	36.4936	162.599	177.625	198.486	204.74	1.96313	2.26222
Os01g0149500	PIT(1)	1.04992	0.991885	1.06018	1.07393	1.96705	1.91212	2.21436	1.89646	0.641789	0.751485
Os01g0149600	PIT(2)	19.4714	22.1727	22.5877	18.323	21.3653	24.6552	29.3397	27.6321	-	0.272405
Os01g0194300	NH1	14.1363	12.5044	12.6066	15.6056	33.0904	35.5441	35.2653	36.2648	1.0751	1.12751
Os11g0225100	RGA4	5.1039	6.24522	5.06718	5.77315	6.46953	7.89599	7.75059	7.04629	-	0.244457
Os11g0225300	RGA5	3.3858	3.7785	3.47236	3.7319	4.38326	5.31128	5.35683	4.76885	-	0.290592
Os02g0437200	SNAP32	27.1707	30.7249	29.0386	29.9551	59.4137	56.7333	62.5457	64.2982	0.71829	0.891092
Os05g0553700	SYP71	19.6336	21.4377	20.099	20.0971	30.0341	33.5951	32.9622	34.559	0.343603	0.530346
Os02g0626100	PAL1	45.5174	25.0531	17.0602	16.0719	119.961	121.433	159.09	175.773	1.47205	3.12571
Os02g0626400	PAL2	16.7261	11.5983	8.98548	8.50864	60.9034	68.6074	77.0455	81.6729	1.89786	2.96862
Os02g0626600	PAL3	0.221616	0.0633268	0.0406124	0.0587701	2.22379	3.7445	3.61399	4.44517	4.11746	6.02645
Os02g0627100	PAL4/ZB8	2.28724	0.772982	0.29018	0.559892	10.1113	13.0078	15.2222	17.2297	2.61155	5.0182
Os04g0518400	PAL6	0.767759	0.320187	0.30801	0.330164	3.08196	2.6572	2.25255	2.69121	2.10318	2.70844
Os05g0427400	PAL7	2.18848	1.01182	0.730003	1.25201	14.6089	16.1773	19.9667	23.143	2.97008	4.21415
Os12g0520200	PAL9	86.7147	53.1882	49.8303	50.2555	90.1826	96.8861	96.145	97.7855	-	0.742343
Os05g0320700	C4H2	11.7347	7.8652	7.54238	8.32892	24.0425	30.4776	33.8947	39.6211	1.18093	1.99047
Os02g0177600	4CL3	42.4071	29.5622	26.1108	31.8839	141.638	155.136	173.191	184.676	1.74758	2.41306
Os08g0448000	4CL5	4.22497	3.80524	2.4036	3.06341	22.9916	22.8356	28.1224	30.4161	2.22409	3.19931
Os03g0152400	4CLL1	40.07	47.6873	44.4609	45.7289	59.3598	72.3457	77.9726	75.798	0.299836	0.558914
Os01g0901600	4CLL6	2.00035	1.7148	1.11401	1.19872	6.14646	7.90097	5.75303	5.91903	1.63239	2.11473
Os11g0530600	CHS1	2.32063	0.904256	0.397654	0.719305	2.42935	2.38799	3.48104	3.22209	-	2.36758
Os07g0526400	CHS2	0.0325291	0.195199	0.0536503	0.0517581	3.9574	4.66022	3.22046	6.21429	4.85981	6.14261
Os11g0116300	CHIb	6.59669	4.22852	2.59746	3.68785	120.782	135.274	179.762	182.173	4.28214	5.62834
