## Supplemental Table 5 for "Iron treatment induces defense responses and disease resistance against *Magnaporthe oryzae* in rice"

### Sheet: Table_S5
Supplemental Table S5. Expression and Log2FC of genes involved in phytoalexin biosynthesis in response to M. oryzae infection in leaves of high and sufficient Fe relative to their corresponding mock-inoculated plants.
Fold change as determined by RNA-seq data (false discovery rate [FDR] ≤ 0.05).
		FPKM								log2FC
		Mock				Infected				Sufficient (Inf. vs mock)	High (Inf. vs mock)
		Sufficient Fe		High Fe		Sufficient Fe		High Fe
RAP DB Locus	Description	R1	R2	R1	R2	R1	R2	R1	R2
Os07g0190000	DXS3	0.276537	0.0948247	0.0304062	0.0733346	24.4374	28.0643	46.6865	55.4139	6.89152	9.6616
Os01g0802100	CMK	14.8729	14.1008	16.7594	14.6795	50.1119	60.2536	72.6789	74.3451	1.64104	2.01331
Os02g0680600	MCS	24.9769	27.9422	27.2386	30.2608	41.1827	42.8987	56.047	62.0869	0.380641	0.818537
Os07g0580900	GGPPS1	14.6678	13.7737	14.7244	13.7103	51.9718	60.7506	84.9362	104.374	1.69743	2.52216
Os02g0571100	CPS2	0	0.0386547	0	0.143493	148.383	186.545	297.533	354.209	12.3901	11.8163
Os04g0178300	CPS4	0.655014	1.38974	1.12083	1.14643	185.493	222.331	306.435	358.779	7.34084	7.98391
Os04g0179700	KSL4	0.0576169	0.0329281	0.0950277	0.0611175	21.6019	24.7017	38.1783	45.8457	8.67867	8.82202
Os02g0570400	KSL7	0.0691177	0.0888768	0.142495	0.0824816	87.0788	100.168	155.524	170.442	9.8807	10.2714
Os11g0474800	KSL8	1.92152	1.67612	1.36218	1.66279	63.5808	84.5572	107.355	107.708	5.07863	5.93393
Os12g0491800	KSL10	0.658802	0.274311	0.434625	0.389346	38.5638	56.9757	82.8937	98.0785	6.39712	7.56015
Os04g0179200	MAS1	0	0	0	0.0332906	5.27817	4.88968	8.53994	12.101	9.86684	8.66465
Os04g0179100	MAS2	0	0.0932963	0	0.0865831	12.8341	14.0237	18.9974	25.1781	7.48047	8.38282
Os04g0180400	CYP99A2	0.181449	0.233321	0.199509	0.336827	29.3651	35.144	48.8492	60.2637	6.9624	7.42788
Os04g0178400	CYP99A3	0	0.0509747	0.0245181	0.0709601	5.05944	7.59083	8.39154	11.7765	7.41073	7.38385
Os04g0181100	2OGOX	22.9681	23.6836	24.5147	24.2244	56.4726	56.9336	72.0924	61.8775	0.994241	1.25736
Os06g0569500	KOL4	0.350087	0.225084	0.553341	0.394567	76.6458	93.0709	137.093	172.517	7.92371	8.13467
Os06g0568600	KOL5	0	0.0502962	0.0725752	0.0466771	5.34241	6.55063	12.5089	13.5221	7.33793	7.4785
Os02g0569000	CYP76M5	0	0	0	0	1.70302	1.97839	3.16501	4.33235	8.80185	9.80215
Os02g0571900	CYP76M6	0.0966954	0.110523	0.10632	0.20514	7.09671	8.79671	13.044	15.5914	5.92306	6.25622
Os02g0569900	CYP76M7	1.59603	0.957737	1.02661	0.660268	21.7516	23.2229	42.5797	51.4696	3.86269	5.5824
Os02g0569400	CYP76M8	0	0	0	0.023274	10.1312	12.2455	17.8858	24.0982	11.5188	10.2181
Os08g0507100	CYP76M10	0.673584	0.90739	0.899334	0.94417	3.92615	6.88	7.29818	8.37627	2.47329	2.85484
Os12g0199800	CYP76M13	0.141486	0.101074	0.0583384	0.0938015	8.80003	9.94617	15.6049	21.9044	5.97446	7.67266
Os01g0561600	CYP76M14	0.109169	0.0467926	0.0225066	0.0651383	0.611098	1.41982	1.96725	3.30051	3.39612	5.53947
Os07g0217600	CY71Z2	10.8939	14.872	14.6195	16.4042	85.3626	112.902	176.786	193.132	2.65948	3.36262
Os10g0439800	CYP71Z4	0.0671649	0.0575771	0.0276938	0	7.09332	9.16533	14.2322	16.6568	6.66868	9.57316
Os02g0570500	CYP71Z6	0.214263	0.419833	0.252417	0.243515	4.08933	2.30281	5.21011	5.90112	3.03563	4.24082
Os02g0570700	CYP71Z7	0.286524	0.270185	0.472564	0.182359	116.121	132.685	209.092	229.594	8.50692	9.17301
Os12g0240900	NOMT1	0.0405616	0	0	0	1.1504	2.40231	2.18398	2.7725	5.97782	-
