## Supplemental Table 6 for "Iron treatment induces defense responses and disease resistance against *Magnaporthe oryzae* in rice"

### Sheet: Table_S6
Supplemental Table S6. Expression and Log2FC of genes involved in Fe homeostasis in response to M. oryzae infection in leaves of high and sufficient Fe plants relative to their corresponding mock-inoculated plants.
Fold change as determined by RNA-seq data (false discovery rate [FDR] ≤ 0.05).
		FPKM								log2FC
		Mock				Infected				Sufficient (Inf. vs mock)	High (Inf. vs mock)
		Sufficient Fe		High Fe		Sufficient Fe		High Fe
RAP DB Locus	Gene name	R1	R2	R1	R2	R1	R2	R1	R2
Os01g0952800	IRO2	22.1534	27.8382	5.13581	1.57488	4.28303	3.15091	0.405641	1.63728	-3.03097	-2.61411
Os03g0379300	IRO3	42.7422	35.6829	11.4804	8.92705	17.1322	14.3096	11.2813	11.9141	-1.60964	-
Os01g0647200	IMA1	66.3711	55.8209	15.0822	7.33985	7.85723	7.47701	3.93547	4.27664	-3.28645	-1.65735
Os07g0142100	IMA2	124.954	142.135	10.4285	1.43725	7.94033	5.22128	0.261484	1.58313	-4.62467	-
Os01g0689451	HRZ1	39.6016	38.4068	28.3687	26.3216	27.0154	29.5206	26.971	26.0951	-0.753674	-
Os05g0551000	HRZ2	14.368	12.0979	7.99091	7.58398	8.4059	7.28353	6.84486	6.85527	-1.04293	-0.424128
Os03g0751100	OPT7	42.8979	32.7255	19.7484	17.3057	12.7397	12.7829	9.22424	10.6474	-1.861	-1.16787
Os04g0444800	FRO1	36.8333	43.3043	41.5938	43.3708	16.7023	14.5078	10.0192	11.3463	-1.64481	-2.05344
Os04g0578600	FRO2	12.6516	6.86885	1.77546	0.723984	0.62951	0.230937	0.0192757	0.583516	-4.79368	-2.58912
Os05g0135700	SAM1	124.611	128.597	114.698	122.698	306.82	294.733	327.997	360.097	0.960608	1.22782
Os01g0323600	SAMS2	43.2019	34.2058	31.6185	28.0211	86.388	95.2062	97.7302	117.046	0.937012	1.60691
Os02g0306401	NAAT1	3.56177	5.43493	3.20157	4.08042	24.2976	24.7439	24.2507	22.9724	2.16459	1.96689
Os03g0237100	DMAS1	13.4291	13.878	13.8259	16.255	24.7499	24.0346	27.725	28.9511	0.550152	0.616751
Os03g0571900	PEZ1	9.60414	11.6696	10.078	10.6306	21.8993	24.9539	25.4329	23.468	0.850797	0.995842
Os11g0135000	TOM2	0.897907	0.93811	1.08755	0.892931	3.03669	3.07669	3.26533	2.65563	1.44586	1.17765
Os11g0135900	TOM3	2.23657	2.31247	2.01334	2.26832	4.2943	5.64343	5.70839	5.26643	0.838139	1.13696
Os04g0463400	VIT1	13.1458	11.5344	10.9257	9.88414	7.31054	7.63306	5.23809	6.32464	-1.01129	-1.19464
Os12g0133100	VMT	4.44757	4.25319	2.79095	3.2141	3.29305	3.04908	3.32387	3.26085	-0.741006	-
Os12g0106000	FER2	23.8176	26.0217	34.3815	38.8061	39.204	47.7476	60.3057	56.4059	0.515015	0.516185
Os07g0258400	NRAMP1	40.9376	21.7237	2.27823	1.43861	3.65527	3.67847	1.96299	1.67267	-3.39694	-
Os06g0676000	NRAMP3	8.91174	7.30923	6.79292	7.83719	19.6486	22.1494	24.1384	24.8638	1.07697	1.49752
Os07g0257200	NRAMP5	1.45019	1.33359	1.02195	1.69912	2.22378	1.79375	3.20576	2.40302	-	0.75001
Os01g0503400	NRAMP6	18.1294	21.625	21.6893	21.0285	18.0881	19.3291	18.1154	15.7315	-0.372901	-0.560445
Os12g0581600	NRAMP7	4.50712	4.47738	3.49816	3.81773	3.9378	3.90435	3.753	3.57794	-0.481448	-
Os03g0411800	ZIP2	14.2952	10.4504	9.85655	10.741	35.7723	30.0014	41.3475	48.7168	1.11571	1.53173
Os08g0207500	ZIP4	2.1501	1.73785	1.59577	1.41731	1.2838	1.00792	0.61352	0.861335	-1.04054	-1.37648
Os07g0232800	ZIP8	12.2877	9.69532	8.06437	8.52412	35.6689	35.935	34.5243	52.6102	1.41094	1.94319
Os04g0390600	YSL5	11.0007	12.7643	11.7291	10.1073	21.9777	18.6168	21.616	21.6173	0.486165	0.785884
Os04g0390500	YSL6	77.1617	96.5408	97.9143	95.7932	82.3366	85.5943	78.6249	74.114	-0.332707	-0.506235
Os04g0542200	YSL9	8.52699	6.73785	10.0921	12.7051	11.0635	9.52774	7.94837	7.49063	-	-0.683954
Os04g0524600	YSL12	4.50518	3.71271	4.22835	4.31685	8.52702	8.90477	9.31649	9.5973	0.800291	0.866963
Os04g0524500	YSL13	6.3329	7.38328	7.41584	7.61782	36.622	40.5484	51.8957	46.5282	2.20341	2.448
Os02g0633300	YSL14	51.4767	55.3261	58.4222	52.7784	44.8558	40.0666	35.7078	31.1259	-0.616901	-0.888937
Os04g0542800	YSL16	19.2083	14.447	16.4935	18.9953	30.7345	31.7237	28.4344	34.4158	0.598316	0.688607
Os04g0542800	YSL16	19.2083	14.447	16.4935	18.9953	30.7345	31.7237	28.4344	34.4158	0.598316	0.688607
