## Supplemental Table 7 for "Iron treatment induces defense responses and disease resistance against *Magnaporthe oryzae* in rice"

### Sheet: Table_S7
Supplementary Table S7. General Statistics for RNAseq
Sample	Before Trimming	After Trimming	Reads Uniquely Mapped
Mock-F0.05-R1	25051585	21709283	20604577 (94.9114%)
Mock-F0.05-R2	29514540	25487446	24210187 (94.9887%)
Mock-F1-R1	31700008	26879099	25268892 (94.0094%)
Mock-F1-R2	31557976	27751812	26162383 (94.2727%)
Inf-F0.05-R1	34130043	30197782	28391203 (94.0175%)
Inf-F0.05-R2	31581177	27957845	26418186 (94.4929%)
Inf-F1-R1	30478967	25832525	24334015 (94.1991%)
Inf-F1-R2	14846768	12685088	11969528 (94.359%)
