## Supplemental Table 8 for "Iron treatment induces defense responses and disease resistance against *Magnaporthe oryzae* in rice"

### Sheet: Sheet1
Supplemental Table S8. Oligonucleotides used in this study
Oligo name	Sequence	Gene name	Gene ID
OsUbi-qPCR-F	AAACGGGACACGACCAAGG	OsUbi	Os06g0681400
OsUbi-qPCR-R	TTCCCCAATGGAGCTATGGTT
Mo28S-qPCR-F	TACGAGAGGAACCGCTCATTCAGATAATTA	28S Ribosomal DNA
Mo28S-qPCR-R	TCAGCAGATCGTAACGATAAAGCTACTC
SC75-OsIRO2-qRT-F	GGGCTTTCTGCGTGTTATGAG	OsIRO2	Os01g0952800
SC76-OsIRO2-qRT-R	CATGCTATGATGCGGTCCAT
SC71-OsNAS1-qRT-F	CTCGCTGTCCGTGACATCG	OsNAS1	Os03g0307200
SC72-OsNAS1-qRT-R	CGCCTAGCATCATCCACACA
SC73-OsNAS2-qRT-F	GCTGTCCGTCTAACAGCCG	OsNAS2	Os03g0307200
SC74-OsNAS2-qRT-R	TTAGCTTCGCAAATGCAGCA
FS_OsIRO3-qRT-F	AACAGCACCCTCCAGAATGAATC	OsIRO3	Os03g0379300
FS_OsIRO3-qRT-R	CGATGGGAAAACCGTGCCT
FS_OsFRO1-qRT-F	GTCGACGCGCAGTTCATCAG	OsFRO1	Os04g0444800
FS_OsFRO1-qRT-R	GAACATGCCGGTCGCCTTCT
FS_OsFER2-qRT-F	CCATCGTCACACCCTTGACA	OsFER2	Os12g0106000
FS_OsFER2-qRT-R	CCAAGGCCAACTCCATAGCA
SC142_OsNRAMP1-qRT-F	GACGACACCGAGAAAGCACA	OsNRAMP1	Os07g0258400
SC143_OsNRAMP1-qRT-R	AACCAGCCAACACCGGTAAC
FS_OsPR1a_qPCR_Fw	CTGCAAGCTGGAGCACCG	OsPR1a	Os07g0129200
FS_OsPR1a_qPCR_Rv	AAGATGTTCTCGCCGTACTTCC
MB41-PR1b-qRT-F	ACTGCAGCCTGATCCACTCC	OsPR1b	Os01g0382000
MB42-PR1b-qRT-R	AGAGGTTCTCGCCAAGGTTGT
OsPBZ1-qRT-F	CCGGGCACCATCTACACC	OsPBZ1	Os12g0555500
OsPBZ1-qRT-R	CCTCGATCATCTTGAGCATGC
MB49-PR10b-qRT-F	TCAGTATTGTGTTTTTGCTTCACG	OsPR10b	Os12g0555200
MB50-PR10b-qRT-R	ACACTGATCCACAATCTTCCAT
FS_JIOsPR10b-qRT-F	CGGACGCTTACAACTAAATCG	JIOsPR10b	Os03g0300400
FS_JIOsPR10b-qRT-R	AAACAAAACCATTCTCCGACAG
MB_RSOsPR10-qPCR-F	TGAGCCACGACAAATCCAATC	ROsPR10	Os12g0555000
MB_RSOsPR10-qPCR-R	AGCCTTTGTAGTGATCTCCCA
SC170-OsWRKY45-qRT-F	GAATCATGGATGGACACGGG	OsWRKY45	Os05g0322900
SC171-OsWRKY45-qRT-R	TTCCAAATTAAGATCCGCGC
SC164_OsDXS3-qRT-F	CCATGTTCTTGCCAGACAGGT	OsDXS3	Os07g0190000
SC165_OsDXS3-qRT-R	AGGACAGCACAGTGGCAGC
SC154_OsCPS2-qRT-F	TTCGCACAATCGAGATCTGC	OsCPS2	Os02g0571100
SC155_OsCPS2-qRT-R	CATGGAAGAGGCGATCTGCT
SC150_OsCPS4-qRT-F	CCCCACCTCCACTACCAATTC	OsCPS4	Os04g0178300
SC151_OsCPS4-qRT-R	AAACCCCGTCTCAGGAAAAAC
SC152_OsMAS1-qRT-F	ATGGTTCCCCGCTTGTTTG	OsMAS1	Os04g0179200
SC153_OsMAS1-qRT-R	TTTAAGCACCGTTCATGCATG
SC166_OsCYP701A8-qRT-F	CTCGAGTGGAGGCTGAGGG	OsCYP701A8	Os06g0569500
SC167_OsCYP701A8-qRT-R	CATCCTTCCTCTGGGCTTGAG
SC162_OsCYP76M6-qRTF	TGGACATGACTGAGAAGTTTGC	OsCYP76M6	Os02g0571900
SC163_OsCYP76M6-qRTR	AACTAGTGTGTGACGCGACTG
